# Direct interaction between cancer cells and fibroblasts promotes early chemoresistance to standard-of-care drug therapy in small cell lung cancer (SCLC)

**DOI:** 10.64898/2026.04.27.721078

**Authors:** Nilu Dhungel, Brian Latimer, David Custis, Ana-Maria Dragoi

## Abstract

Cancer-associated fibroblasts (CAFs) are now recognized as key regulators of tumor progression and therapeutic resistance, yet the cancer cells-fibroblasts crosstalk that ultimately promotes chemoresistance remain incompletely understood. Here, we show that direct physical contact between small cell lung cancer (SCLC) cells and lung fibroblasts induces early resistance to standard-of-care chemotherapeutic agents, etoposide and cisplatin. Using both 2D and 3D co-culture models, we demonstrate that early acquired therapy resistance entails cell-cell contact and cannot be recapitulated by conditioned media alone. Mechanistically, direct interaction promotes transcriptional reprogramming in cancer cells, including upregulation of YAP1 and epithelial-to-mesenchymal transcription factors (EMT-TFs), which partially mediate the resistant phenotype. A high-throughput drug screening identified idarubicin as a compound that retains efficacy despite fibroblast-mediated protection, suggesting it could bypass microenvironment-induced resistance early on. Together, our findings identify direct tumor–fibroblasts contact as an early driver of chemoresistance and highlight a potential therapeutic strategy targeting cell-cell interactions within the tumor microenvironment.
