## Supplementary Table 1 for "Direct interaction between cancer cells and fibroblasts promotes early chemoresistance to standard-of-care drug therapy in small cell lung cancer (SCLC)"

### Sheet: Cisplatin
Vessel Name: CCD8 cisplatin 5_5_23
Metric: Red Area / Phase Area Normalized to 0d0h0m
Cell Type:
Passage: 0
Notes:
Analysis: CCD8 chemotherapy test 5_11_23
Date Time	Elapsed	CT	Drug 50 µM	Drug 25 µM	Drug 12.5 µM	Drug 6.25 µM	Drug 3.13 µM	CT (Std Err Img)	Drug 50 µM (Std Err Img)	Drug 25 µM (Std Err Img)	Drug 12.5 µM (Std Err Img)	Drug 6.25 µM (Std Err Img)	Drug 3.13 µM (Std Err Img)
2023-05-05 15:20:00	0	1	1	1	1	1	1	0.223074	0.0773642	0.183764	0.121507	0.287564	0.174346
2023-05-05 19:20:00	4	1.42832	1.61413	1.25175	1.33113	1.19388	1.19981	0.319979	0.0969411	0.187133	0.14384	0.289925	0.175019
2023-05-05 23:20:00	8	1.69622	1.82428	1.4525	1.50384	1.26847	1.426	0.40142	0.119539	0.20615	0.151371	0.279357	0.202979
2023-05-06 03:20:00	12	1.83219	2.10616	1.54405	1.68054	1.63832	1.38453	0.437018	0.152314	0.184657	0.180917	0.396706	0.202345
2023-05-06 07:20:00	16	1.79521	2.15265	1.65699	1.56247	1.43745	1.50961	0.564017	0.141928	0.249895	0.171509	0.320506	0.209814
2023-05-06 11:20:00	20	2.13458	2.56081	2.05123	1.59128	1.58646	1.6036	0.620047	0.193754	0.306902	0.171478	0.383457	0.236338
2023-05-06 15:20:00	24	2.14045	4.1113	2.16776	1.94536	1.47098	1.71888	0.713195	0.305708	0.488515	0.266012	0.33767	0.259399
2023-05-06 19:20:00	28	2.08102	6.52574	2.43316	2.03304	1.55406	1.71049	0.680831	0.396987	0.529177	0.261773	0.405932	0.252329
2023-05-06 23:20:00	32	2.03146	10.5348	2.47653	2.06141	1.96316	1.5862	0.745692	0.645614	0.331462	0.29163	0.659235	0.24229
2023-05-07 03:20:00	36	2.00169	14.4839	2.62615	1.92364	1.93778	1.62375	0.766795	0.676327	0.375271	0.238811	0.463878	0.300098
2023-05-07 07:20:00	40	2.11426	18.1292	2.85376	1.71761	1.71781	2.09278	0.878257	0.78695	0.44493	0.202764	0.397683	0.387236
2023-05-07 11:20:00	44	2.07659	20.8743	3.04616	1.65556	1.59905	2.20936	0.888984	0.798691	0.447823	0.199116	0.376232	0.391509
2023-05-07 15:20:00	48	1.86792	24.2903	3.09434	1.71333	1.51146	1.46935	0.779604	0.723722	0.445626	0.206086	0.426495	0.243756
2023-05-07 19:20:00	52	1.73461	26.7355	3.25345	1.67031	1.46016	1.47347	0.71473	0.877057	0.442599	0.205262	0.403159	0.233346
2023-05-07 23:20:00	56	1.71608	30.124	3.42381	1.83353	1.68285	1.38932	0.740939	0.992847	0.464342	0.21074	0.507873	0.230883
2023-05-08 03:20:00	60	1.62445	31.071	3.66372	1.73624	1.50337	1.80089	0.717152	0.821246	0.557145	0.205386	0.346139	0.368708
2023-05-08 07:20:00	64	1.70738	32.1689	3.79879	1.73419	1.41617	1.70764	0.813424	0.744448	0.540808	0.197514	0.320045	0.348712

### Sheet: Etoposide
Vessel Name: CCD8 etoposide 5_11_23
Metric: Red Area / Phase Area Normalized to 0d0h0m
Cell Type:
Passage: 0
Notes:
Analysis: CCD8 chemotherapy test 5_11_23
Date Time	Elapsed	50µM	25µM	12.5µM	6.25µM	3.125µM	CT	50µM (Std Err Img)	25µM (Std Err Img)	12.5µM (Std Err Img)	6.25µM (Std Err Img)	3.125µM (Std Err Img)	CT (Std Err Img)
2023-05-11 17:00:00	0	1	1	1	1	1	1	0	0	0	0	0	0
2023-05-11 21:00:00	4	1.52185	1.32985	1.29372	1.1406	1.15402	1.18196	0.116181	0.121821	0.191333	0.131684	0.149178	0.128909
2023-05-12 01:00:00	8	1.79988	1.80462	1.61086	1.41406	1.49446	1.41786	0.126631	0.162304	0.145083	0.131001	0.130575	0.132532
2023-05-12 05:00:00	12	1.87439	1.75208	1.44536	1.40388	1.39615	1.43143	0.117475	0.174553	0.132214	0.126179	0.130089	0.143099
2023-05-12 09:00:00	16	1.99543	1.71299	1.40555	1.42996	1.39539	1.30338	0.113698	0.170669	0.143735	0.126282	0.122431	0.121408
2023-05-12 13:00:00	20	2.18748	1.87966	1.49019	1.46579	1.54204	1.39177	0.116855	0.205522	0.152744	0.137762	0.13047	0.133743
2023-05-12 17:00:00	24	2.56154	1.90248	1.42284	1.40536	1.41255	1.41768	0.122145	0.23435	0.165885	0.142642	0.14216	0.152475
2023-05-12 21:00:00	28	3.08914	2.08067	1.48176	1.3953	1.48463	1.28959	0.120732	0.249285	0.186737	0.139638	0.132941	0.129045
2023-05-13 01:00:00	32	3.60256	2.01371	1.36581	1.41828	1.35582	1.3767	0.12234	0.223266	0.168932	0.134966	0.133174	0.141183
2023-05-13 05:00:00	36	4.28302	2.10482	1.41067	1.39152	1.39076	1.27345	0.12931	0.244908	0.179192	0.137377	0.134639	0.130431
2023-05-13 09:00:00	40	4.36513	2.17851	1.38056	1.29327	1.36417	1.16965	0.13872	0.198335	0.217012	0.161837	0.142097	0.125363
2023-05-13 13:00:00	44	4.74988	2.162	1.26549	1.42362	1.20823	1.16871	0.129974	0.195275	0.179122	0.131712	0.142672	0.120955
2023-05-13 17:00:00	48	4.9776	2.24076	1.28693	1.21406	1.23976	1.11541	0.135525	0.28821	0.214223	0.126039	0.126279	0.121966
2023-05-13 21:00:00	52	5.06	2.2711	1.33942	1.33597	1.20076	1.22591	0.137391	0.215749	0.180739	0.133456	0.135443	0.138367
2023-05-14 01:00:00	56	5.14476	2.23111	1.3621	1.26255	1.25934	1.12917	0.139603	0.250661	0.1891	0.133576	0.133802	0.124534
2023-05-14 05:00:00	60	5.24336	2.3587	1.40361	1.19959	1.19797	1.14556	0.140722	0.251373	0.1939	0.129049	0.127059	0.127566
2023-05-14 09:00:00	64	5.30541	2.46586	1.29373	1.11521	1.11634	1.12993	0.136374	0.254644	0.169204	0.126816	0.125534	0.133116
2023-05-14 13:00:00	68	5.45709	2.57803	1.28698	1.17468	1.10626	1.06942	0.135752	0.252199	0.175098	0.12606	0.127854	0.121302
2023-05-14 17:00:00	72	5.73671	2.76569	1.30129	1.14352	1.11755	1.07359	0.135975	0.326087	0.169395	0.12512	0.123044	0.12378
