## Supplementary Table 2 for "Direct interaction between cancer cells and fibroblasts promotes early chemoresistance to standard-of-care drug therapy in small cell lung cancer (SCLC)"

### Sheet: Sheet1
Vessel Name: Cisplatin H69 4_27_23
Metric: Red Area / Phase Area Normalized to 0d0h0m
Cell Type:
Passage: 0
Notes:
Date Time	Elapsed	CT	Drug 50 µM	Drug 25 µM	Drug 12.5 µM	Drug 6.25 µM	Drug 3.125 µM	Drug 1.56 µM	CT (Std Err Img)	Drug 50 µM (Std Err Img)	Drug 25 µM (Std Err Img)	Drug 12.5 µM (Std Err Img)	Drug 6.25 µM (Std Err Img)	Drug 3.13 µM (Std Err Img)	Drug 1.56 µM (Std Err Img)
2023-04-27 14:35:00	0	1	1	1	1	1	1	1	0.371565	0.300627	0.352122	0.16401	0.3676	0.169708	0.320061
2023-04-27 18:35:00	4	0.772389	0.800073	0.811259	0.921768	0.843456	0.935157	0.882654	0.257404	0.190258	0.22847	0.152753	0.226641	0.176971	0.226424
2023-04-27 22:35:00	8	0.783638	0.837187	0.797958	1.01958	0.908142	0.840904	0.891851	0.290984	0.18457	0.22092	0.162942	0.214854	0.159376	0.19993
2023-04-28 02:35:00	12	0.783703	0.862384	0.749076	1.10039	0.905752	0.867306	0.933143	0.278214	0.192003	0.174406	0.17292	0.211951	0.14267	0.218535
2023-04-28 06:35:00	16	0.770277	1.06182	0.831508	1.18739	0.908108	0.890471	0.948838	0.249838	0.179173	0.168711	0.167311	0.23213	0.141155	0.197484
2023-04-28 10:35:00	20	0.776278	1.18851	0.925112	1.16604	0.899062	1.01135	0.91727	0.243387	0.17384	0.182393	0.142755	0.205347	0.142897	0.187489
2023-04-28 14:35:00	24	0.820796	1.41227	1.1949	1.18369	0.914382	1.04559	0.975768	0.253678	0.157158	0.201889	0.156766	0.210998	0.147198	0.203722
2023-04-28 18:35:00	28	0.875761	1.67751	1.39061	1.31145	0.939159	1.07648	0.973524	0.256811	0.228437	0.212126	0.170401	0.195965	0.135843	0.179569
2023-04-28 22:35:00	32	0.891405	2.03227	1.61833	1.43459	0.958838	1.14892	1.00508	0.239737	0.279025	0.225628	0.180411	0.193293	0.150156	0.173554
2023-04-29 02:35:00	36	0.958378	2.56088	1.91077	1.56193	1.04217	1.26085	1.0457	0.248036	0.285895	0.27061	0.173318	0.224686	0.169928	0.179901
2023-04-29 06:35:00	40	0.979476	3.15123	2.14457	1.70767	1.05199	1.33533	1.09649	0.237604	0.274318	0.316726	0.179342	0.224644	0.177838	0.202957
2023-04-29 10:35:00	44	1.03565	3.71117	2.61467	1.9862	1.1376	1.38553	1.08122	0.235803	0.260986	0.366567	0.156627	0.222954	0.185501	0.177737
2023-04-29 14:35:00	48	1.08416	4.28179	3.02059	2.18249	1.17778	1.46285	1.11929	0.235868	0.274555	0.42587	0.147279	0.219633	0.184219	0.184862
2023-04-29 18:35:00	52	1.07246	4.7245	3.27165	2.41519	1.21232	1.46161	1.14181	0.241474	0.2551	0.425212	0.177773	0.239183	0.182508	0.16704
2023-04-29 22:35:00	56	1.09714	5.2484	3.6078	2.69654	1.3102	1.57364	1.17054	0.241124	0.293761	0.513741	0.189248	0.250235	0.175348	0.189055
2023-04-30 02:35:00	60	1.11155	6.08664	4.12029	3.18583	1.36623	1.77352	1.24142	0.241803	0.322722	0.687717	0.272188	0.268478	0.18054	0.215999
2023-04-30 06:35:00	64	1.14801	6.09322	4.19376	3.28505	1.3913	1.74287	1.31533	0.240889	0.295916	0.602248	0.256437	0.241222	0.180634	0.260664
2023-04-30 10:35:00	68	1.18768	6.55392	4.43129	3.36592	1.57766	1.85851	1.28632	0.247458	0.390846	0.549259	0.26856	0.282982	0.206995	0.24811
2023-04-30 14:35:00	72	1.11438	7.04815	4.80027	3.76001	1.80533	2.01952	1.29649	0.210807	0.50419	0.586337	0.302013	0.32824	0.219143	0.268341
