## Supplementary Table 3 for "Direct interaction between cancer cells and fibroblasts promotes early chemoresistance to standard-of-care drug therapy in small cell lung cancer (SCLC)"

### Sheet: Sheet1
Vessel Name: Etoposide H69 4_27_23
Metric: Red Area / Phase Area Normalized to 0d0h0m
Cell Type:
Passage: 0
Notes:
Date Time	Elapsed	CT	Drug 50 µM	Drug 25 µM	Drug 12.5 µM	Drug 6.25 µM	Drug 3.13 µM	Drug 1.56 µM	CT (Std Err Img)	Drug 50 µM (Std Err Img)	Drug 25 µM (Std Err Img)	Drug 12.5 µM (Std Err Img)	Drug 6.25 µM (Std Err Img)	Drug 3.13 µM (Std Err Img)	Drug 1.56 µM (Std Err Img)
2023-04-27 14:35:00	0	1	1	1	1	1	1	1	0.207275	0.201662	0.428106	0.390479	0.24504	0.274978	0.33731
2023-04-27 18:35:00	4	0.97537	1.2502	0.836613	0.933751	0.95008	1.07205	0.875108	0.142057	0.180754	0.237554	0.32405	0.171015	0.340616	0.25796
2023-04-27 22:35:00	8	0.964934	1.26624	0.885495	0.904054	0.948909	1.0943	0.792984	0.131112	0.19155	0.253638	0.278582	0.162063	0.265018	0.244813
2023-04-28 02:35:00	12	1.00052	1.27629	0.897097	0.925649	0.945512	1.02168	0.799075	0.114406	0.130495	0.222959	0.290072	0.126504	0.276801	0.198647
2023-04-28 06:35:00	16	1.02234	1.30501	0.931929	0.974398	1.02557	0.988871	0.81536	0.124399	0.115286	0.250767	0.292468	0.133077	0.273004	0.248772
2023-04-28 10:35:00	20	1.07986	1.41572	0.999041	0.955211	1.05604	1.03869	0.772448	0.156653	0.166111	0.254291	0.247955	0.141814	0.266323	0.20308
2023-04-28 14:35:00	24	1.11354	1.4467	0.996782	0.912306	1.06879	1.04224	0.803608	0.159464	0.176314	0.238632	0.223732	0.139897	0.229027	0.189112
2023-04-28 18:35:00	28	1.09776	1.56113	1.09473	0.914422	1.10497	1.16569	0.843092	0.155051	0.239744	0.25145	0.17668	0.134248	0.272311	0.177027
2023-04-28 22:35:00	32	1.2085	1.66372	1.20751	0.988003	1.20054	1.18265	0.833753	0.143367	0.228308	0.26842	0.167782	0.154809	0.268945	0.151965
2023-04-29 02:35:00	36	1.23042	1.75034	1.28763	1.05454	1.23675	1.23211	0.880615	0.14896	0.314629	0.256663	0.196275	0.147302	0.262809	0.158071
2023-04-29 06:35:00	40	1.267	1.83324	1.46253	1.08241	1.30837	1.31113	0.874988	0.126431	0.312973	0.330201	0.183924	0.128349	0.291016	0.138842
2023-04-29 10:35:00	44	1.34081	2.02579	1.57905	1.11314	1.37535	1.43101	0.902486	0.132598	0.26675	0.359642	0.142823	0.118112	0.313109	0.131682
2023-04-29 14:35:00	48	1.43753	2.22181	1.79366	1.23519	1.47219	1.42913	0.923966	0.130122	0.272623	0.341521	0.160894	0.132277	0.31876	0.136042
2023-04-29 18:35:00	52	1.50526	2.54646	1.95555	1.39211	1.58659	1.43057	0.948425	0.122504	0.232176	0.44744	0.208328	0.144455	0.278334	0.151188
2023-04-29 22:35:00	56	1.53783	2.99538	2.11009	1.51102	1.70041	1.41302	0.987341	0.133848	0.302502	0.417206	0.196091	0.15016	0.278991	0.160644
2023-04-30 02:35:00	60	1.51112	2.98552	2.27185	1.61791	1.73796	1.47564	1.10184	0.110984	0.280708	0.460997	0.163294	0.153755	0.348064	0.163584
2023-04-30 06:35:00	64	1.5561	3.40492	2.4691	1.80766	1.84162	1.50184	1.13058	0.0983923	0.321906	0.386672	0.207449	0.138069	0.291012	0.169718
2023-04-30 10:35:00	68	1.57805	3.8096	2.6512	2.06995	1.91603	1.57034	1.15835	0.105327	0.401082	0.503037	0.266542	0.150812	0.270684	0.166477
2023-04-30 14:35:00	72	1.60313	3.97298	2.78293	2.24998	1.98813	1.7612	1.19414	0.105319	0.372661	0.388317	0.23177	0.125258	0.281153	0.139587
