## Supplementary Table 4 for "Direct interaction between cancer cells and fibroblasts promotes early chemoresistance to standard-of-care drug therapy in small cell lung cancer (SCLC)"

### Sheet: H209 etoposide dose response
Vessel Name: Etoposide test 1 H209 4_27_23
Metric: Red Area / Phase Area Normalized to 0d0h0m
Cell Type:
Passage: 0
Notes:
Analysis: H209 chemotherapy test 5_1_23
Date Time	Elapsed	25µM	12.5µM	6.25µM	3.125µM	CT	Drug 25 µM (Std Err Img)	Drug 12.5 µM (Std Err Img)	Drug 6.25 µM (Std Err Img)	Drug 3.125 µM (Std Err Img)	CT (Std Err Img)
2023-04-27 14:35:00	0	1	1	1	1	1	0	0	0	0	0
2023-04-27 18:35:00	4	1.17213	1.22478	1.0655	1.03	0.938457	0.0926424	0.178528	0.116498	0.071832	0.0799687
2023-04-27 22:35:00	8	1.37525	1.29524	1.36025	1.27	1.10405	0.14882	0.183059	0.208889	0.0787128	0.089659
2023-04-28 02:35:00	12	2.04553	1.765	1.54	1.45	1.19138	0.185336	0.132597	0.213714	0.0709632	0.105999
2023-04-28 06:35:00	16	2.44566	1.96	1.8324	1.66	1.20245	0.190661	0.376153	0.115249	0.0818481	0.107535
2023-04-28 10:35:00	20	2.79177	2.57	2.1929	1.8743	1.19613	0.220997	0.386619	0.164335	0.10467	0.109219
2023-04-28 14:35:00	24	3.32097	2.82817	2.48351	2.07	1.19487	0.296194	0.322006	0.249743	0.0952121	0.112175
2023-04-28 18:35:00	28	3.61856	3.10655	2.55903	2.10448	1.19917	0.322799	0.318591	0.216212	0.120396	0.112942
2023-04-28 22:35:00	32	3.83409	3.51233	2.61421	2.12075	1.26772	0.29846	0.442241	0.245224	0.107095	0.113226
2023-04-29 02:35:00	36	4.61776	3.76803	2.74383	2.22281	1.2258	0.357464	0.408912	0.250091	0.0982831	0.109491
2023-04-29 06:35:00	40	5.36874	4.0085	2.88283	2.36529	1.19049	0.399097	0.363263	0.233389	0.103907	0.103708
2023-04-29 10:35:00	44	6.19661	4.607	3.14053	2.42575	1.23066	0.555141	0.451837	0.292716	0.118642	0.0963987
2023-04-29 14:35:00	48	7.06959	5.18401	3.33941	2.49983	1.25577	0.714242	0.55386	0.313266	0.124222	0.09416
2023-04-29 18:35:00	52	7.662	5.34443	3.64003	2.6152	1.27236	0.74678	0.566052	0.383714	0.132676	0.0933626
2023-04-29 22:35:00	56	8.89696	5.88111	4.26501	2.73326	1.2771	0.928653	0.655863	0.494133	0.144599	0.0958172
2023-04-30 02:35:00	60	9.73779	6.60692	4.4647	2.83115	1.37379	0.900544	0.814264	0.53379	0.156721	0.0942915
2023-04-30 06:35:00	64	10.9893	6.98305	4.89698	3.06193	1.54972	0.928359	0.843613	0.460225	0.166744	0.0920211
2023-04-30 10:35:00	68	11.4026	7.60302	5.21602	3.34526	1.67195	0.87865	0.853379	0.491696	0.181391	0.0824791
2023-04-30 14:35:00	72	11.7814	8.23292	5.59977	3.59862	1.74261	0.887129	0.867217	0.565275	0.201721	0.0793316

### Sheet: H209 cisplatin dose response
Vessel Name: Cisplatin test 1 H209 4_27_23
Metric: Red Area / Phase Area Normalized to 0d0h0m
Cell Type:
Passage: 0
Notes:
Analysis: H209 chemotherapy test 5_1_23
Date Time	Elapsed	25µM	12.5µM	6.25µM	3.125µM	CT	Drug 25 µM (Std Err Img)	Drug 12.5 µM (Std Err Img)	Drug 6.25 µM (Std Err Img)	Drug 3.125 µM (Std Err Img)	CT (Std Err Img)
2023-04-27 14:35:00	0	1	1	1	1	1	0.41244	0.276931	0.221953	0.250835	0.124452
2023-04-27 18:35:00	4	1.21401	1.24328	1.11984	1.11358	0.898235	0.276214	0.285974	0.258008	0.209794	0.184362
2023-04-27 22:35:00	8	1.41113	1.53129	1.40736	1.29584	1.07641	0.343761	0.333775	0.250401	0.214566	0.208876
2023-04-28 02:35:00	12	1.78482	1.6586	1.58997	1.47715	1.13309	0.325421	0.381396	0.233385	0.246958	0.17699
2023-04-28 06:35:00	16	1.95779	1.81785	1.58786	1.61165	1.19794	0.220808	0.29037	0.225494	0.234857	0.0826414
2023-04-28 10:35:00	20	2.39503	1.87289	1.55095	1.76266	1.34101	0.238169	0.239552	0.276886	0.247663	0.146277
2023-04-28 14:35:00	24	2.61761	1.88837	1.76296	1.74438	1.29913	0.319	0.124993	0.29424	0.254998	0.109018
2023-04-28 18:35:00	28	2.75902	2.08704	1.75124	1.69397	1.40588	0.300335	0.213835	0.271526	0.211669	0.198935
2023-04-28 22:35:00	32	2.78348	2.06695	1.74038	1.7499	1.44794	0.294858	0.240792	0.243237	0.236837	0.151068
2023-04-29 02:35:00	36	3.21249	2.25561	1.74746	1.75924	1.42731	0.360171	0.196574	0.22617	0.231414	0.206692
2023-04-29 06:35:00	40	3.57883	2.435	1.8568	1.79577	1.46165	0.330492	0.201938	0.239314	0.212349	0.0966846
2023-04-29 10:35:00	44	3.96996	3.10802	1.88931	1.70626	1.44765	0.398686	0.148795	0.271165	0.241402	0.158841
2023-04-29 14:35:00	48	4.49375	3.31359	2.05594	1.77102	1.42299	0.413101	0.255898	0.262859	0.260049	0.132216
2023-04-29 18:35:00	52	4.90856	3.15514	2.20029	1.84531	1.45935	0.418715	0.176217	0.265033	0.251386	0.191331
2023-04-29 22:35:00	56	5.93297	3.48277	2.66877	2.05269	1.38399	0.393678	0.210299	0.274919	0.229721	0.196526
2023-04-30 02:35:00	60	6.08857	3.68737	2.74736	2.13499	1.4638	0.379236	0.217826	0.271288	0.21749	0.253158
2023-04-30 06:35:00	64	7.34194	4.0221	3.18454	2.3293	1.49542	0.42048	0.311843	0.292744	0.163376	0.226748
2023-04-30 10:35:00	68	7.3894	4.35581	3.51045	2.5418	1.29788	0.386611	0.286022	0.305141	0.137949	0.267597
2023-04-30 14:35:00	72	7.80078	5.20644	3.7481	2.62279	1.4819	0.442895	0.307371	0.287807	0.16509	0.288291
