## Supplementary Table 5 for "Direct interaction between cancer cells and fibroblasts promotes early chemoresistance to standard-of-care drug therapy in small cell lung cancer (SCLC)"

### Sheet: Remade
Vessel Name: H209 Annexin Red/Cells Green Plate 8_30_23
Metric: Red Area / Green Area Normalized to 0d0h0m
Cell Type:
Passage: 0
Notes: etoposide treatment H209
Analysis: Annexin v analysis phase red green 9_5_23
Date Time	Elapsed	CT SCLC alone	6.25µM SCLC alone	12.5µM SCLC alone	CT co-culture	6.25µM co-culture	12.5µM co-culture	CT SCLC alone (Std Err Img)	6.25µM SCLC alone (Std Err Img)	12.5µM SCLC alone (Std Err Img)	CT co-culture (Std Err Img)	6.25µM co-culture (Std Err Img)	12.5µM co-culture (Std Err Img)
2023-08-30 16:30:00	0	1	1	1	1	1	1	0	0	0	0	0	0
2023-08-30 20:30:00	4	1.15748	1.23419	1.25368	1.11958	1.142	1.15769	0.0385593	0.101007	0.112115	0.0258785	0.0526413	0.0579492
2023-08-31 00:30:00	8	1.26621	1.40085	1.46343	1.21517	1.27005	1.2916	0.0557386	0.148208	0.145081	0.0352677	0.0997691	0.0818201
2023-08-31 04:30:00	12	1.36036	1.64906	1.69943	1.30121	1.40574	1.46626	0.0522486	0.229538	0.17139	0.0466229	0.120682	0.0953663
2023-08-31 08:30:00	16	1.42768	1.82333	1.90048	1.36145	1.47586	1.56586	0.0592861	0.298298	0.240886	0.0494142	0.136346	0.129273
2023-08-31 12:30:00	20	1.55665	2.06788	2.19943	1.41919	1.67302	1.8335	0.0823173	0.32335	0.294086	0.066746	0.169316	0.189428
2023-08-31 16:30:00	24	1.65211	2.15604	2.40048	1.52869	1.7383	1.89732	0.104212	0.308322	0.234315	0.0777627	0.149708	0.200473
2023-08-31 20:30:00	28	1.70074	2.2655	2.72482	1.56969	1.82713	2.02575	0.110825	0.32554	0.232161	0.0855929	0.151863	0.161303
2023-09-01 00:30:00	32	1.75496	2.43952	2.88003	1.61357	1.84433	2.14048	0.131297	0.34321	0.216224	0.0909666	0.173741	0.159042
2023-09-01 04:30:00	36	1.86373	2.57754	3.16788	1.66447	1.89672	2.24985	0.150327	0.350766	0.258531	0.0930667	0.209243	0.152694
2023-09-01 08:30:00	40	1.9593	2.78512	3.45604	1.73294	2.02986	2.43473	0.147879	0.347206	0.245428	0.106043	0.226584	0.15523
2023-09-01 12:30:00	44	2.07977	3.01259	3.9655	1.77996	2.12966	2.56481	0.186079	0.349197	0.237629	0.122585	0.230281	0.203082
2023-09-01 16:30:00	48	2.15753	3.25665	4.27754	1.82183	2.32439	2.65725	0.16416	0.370756	0.263164	0.130552	0.229478	0.235339
2023-09-01 20:30:00	52	2.21635	3.67923	4.88512	1.81637	2.35626	2.77098	0.171141	0.377715	0.299638	0.130371	0.223817	0.266159
2023-09-02 00:30:00	56	2.35768	3.98847	5.51259	1.8905	2.49858	2.92803	0.181637	0.419597	0.345253	0.146595	0.215611	0.32263
2023-09-02 04:30:00	60	2.42004	4.37674	5.93371	1.96306	2.5185	3.06334	0.188786	0.452111	0.364833	0.148373	0.243456	0.337751
2023-09-02 08:30:00	64	2.48107	4.8712	6.75521	2.0422	2.59601	3.2452	0.21698	0.468328	0.396308	0.16161	0.252021	0.355307
2023-09-02 12:30:00	68	2.52537	5.24155	7.28754	2.10591	2.68914	3.5032	0.229441	0.522425	0.408084	0.165991	0.268981	0.366433
2023-09-02 16:30:00	72	2.61668	5.61808	7.75421	2.18343	2.78421	3.77517	0.231702	0.564798	0.415075	0.18083	0.27517	0.396794
