## Supplementary Table 6 for "Direct interaction between cancer cells and fibroblasts promotes early chemoresistance to standard-of-care drug therapy in small cell lung cancer (SCLC)"

### Sheet: Sheet1
Vessel Name: Nilu Phase & Red Spheroid 9_20_24
Metric: Total Red Object Integrated Intensity (RCU x µm²/Image)
Cell Type:
Passage: 0
Notes:
Analysis: Annexin V red mixed spheroids chemotherapy
Date Time	Elapsed	Etoposide 1:16 mix	Etoposide 1:4 mix	Etoposide 1:2 mix	Etoposide 1:1 mix	CT 1:1 mix	Etoposide 1:16 mix (Std Err Img)	Etoposide 1:4 mix (Std Err Img)	Etoposide 1:2 mix (Std Err Img)	Etoposide 1:1 mix (Std Err Img)	CT 1:1 mix (Std Err Img)
2024-09-20 11:30:00	0	14219	7948.06	191.251	1315.12	74.0957	4585.43	2245.34	66.8227	764.194	74.0957
2024-09-20 13:30:00	2	356015	110654	40596.3	7052.68	2803.74	37855.5	22564.7	23404.7	2464.84	844.716
2024-09-20 15:30:00	4	678542	340110	110519	15258.1	20992.8	79363.8	117738	47487.1	6494.4	8480.91
2024-09-20 17:30:00	6	1093597	1022606	407688	75591.8	65942.4	132609	236433	150324	33066.8	12356.9
2024-09-20 19:30:00	8	1445284	1525417	692559	141376	166781	195592	266651	233314	65544.8	25438.3
2024-09-20 21:30:00	10	1883458	2082474	1150078	413501	212617	223419	330139	329868	120728	54919.5
2024-09-20 23:30:00	12	2438622	2739051	1650671	758997	480237	263722	257904	343650	195785	97796.4
2024-09-21 01:30:00	14	2855261	3207370	2092591	1215395	792411	281187	219934	279610	202599	112998
2024-09-21 03:30:00	16	3313150	3623899	2605641	1738074	1219982	288752	189380	277306	168262	184197
2024-09-21 05:30:00	18	3767302	4013367	3026084	2108885	1637683	313719	191633	247542	234683	229803
2024-09-21 07:30:00	20	4061169	4251026	3210807	2670013	2100935	310827	209176	217399	158381	228408
2024-09-21 09:30:00	22	4400779	4576733	3657622	3191559	2480436	291208	202518	187207	90863.6	273372
2024-09-21 11:30:00	24	4869051	4962412	3941551	3278442	2757491	305380	214885	136912	192274	220003
2024-09-21 13:30:00	26	5192704	5255783	4183922	3712009	3237238	315064	208810	98868.3	69583.6	143638
2024-09-21 15:30:00	28	5525973	5492260	4431724	3900658	3332127	309727	199457	20269.9	70016	250420
2024-09-21 17:30:00	30	5836013	5788886	4535464	4043283	3290763	366396	180175	121707	63384.4	415173
2024-09-21 19:30:00	32	6105881	6015436	4695662	4158711	3754677	414190	167280	151645	63313.1	263841
2024-09-21 21:30:00	34	6456147	6313465	5014092	4305827	3929690	486639	137695	149555	75511.9	356895
2024-09-21 23:30:00	36	6898862	6520460	5223861	4390849	4200881	524633	128985	259911	91367.5	112649
2024-09-22 01:30:00	38	7335113	6815950	5355364	4517376	4077901	539962	144041	329824	69666.1	446605
2024-09-22 03:30:00	40	7760047	7037347	5411016	4656516	4702159	494166	232297	173882	78100.1	198678
2024-09-22 05:30:00	42	8149939	7538067	5657628	4777211	4487583	507153	181022	211474	81810.6	211998
2024-09-22 07:30:00	44	8634562	7714205	5862396	4860833	5006604	650180	217223	209688	82015.8	207009
2024-09-22 09:30:00	46	9058902	8037581	6243542	4970385	5204867	782260	197966	290226	83182	205893
2024-09-22 11:30:00	48	9525487	8308235	6307008	5039014	5330018	656575	225786	291048	89131.3	232646
2024-09-22 13:30:00	50	9823926	8711520	6647609	5060169	5208722	569066	200964	270149	161896	299857
2024-09-22 15:30:00	52	10278190	8911451	6848286	5224973	5659108	656490	249381	263048	144070	252443
2024-09-22 17:30:00	54	10820940	9047597	6966359	5362733	5771175	701425	316163	258725	91352.1	273471
2024-09-22 19:30:00	56	11233440	9514603	6896584	5412982	5882846	648608	426166	776695	136052	305916
2024-09-22 21:30:00	58	11171760	9680438	7427837	5497752	5987335	646283	446811	388151	142609	298670
2024-09-22 23:30:00	60	11743250	9839890	7547222	5643793	6140444	643149	453616	242482	141947	287231
2024-09-23 01:30:00	62	12413270	10162010	7725312	5735887	6254282	672964	557084	328771	148179	309930
2024-09-23 03:30:00	64	12908660	10372300	7688195	5884646	6407864	720010	595394	253931	162564	338729
2024-09-23 05:30:00	66	13348320	10780750	8065444	6034590	6531474	811619	613257	343848	159245	340755
2024-09-23 07:30:00	68	13459820	11006720	8136913	6088046	6585908	665270	653074	270443	181431	357840
2024-09-23 09:30:00	70	13227640	11292590	8305761	6200802	6720961	819708	730454	353664	184854	338429
2024-09-23 11:30:00	72	13566690	11621710	8463107	6317036	6821036	758593	831908	368396	187254	333777
