## Supplementary Table 9 for "Direct interaction between cancer cells and fibroblasts promotes early chemoresistance to standard-of-care drug therapy in small cell lung cancer (SCLC)"

### Sheet: Sheet1
Vessel Name: NIH Daughter plate validation 3-27-25
Metric: Brightfield Object Total Area (µm²/Image)
Cell Type:
Passage: 0
Notes:
Analysis: NIH collection spheroid analysis
Date Time	Elapsed	CT	Cisplatin	Etoposide	Idarubicin	Tegaserod	Actinomycin D	Trifluoperazine	Topotecan	Irinotecan	CT		CT (Std Dev Img)	Cisplatin (Std Dev Img)	Etoposide (Std Dev Img)	Idarubicin (Std Dev Img)	Tegaserod (Std Dev Img)	Actinomycin D (Std Dev Img)	Trifluoperazine (Std Dev Img)	Topotecan (Std Dev Img)	Irinotecan (Std Dev Img)	CT (Std Dev Img)
2025-03-27 13:30:00	0	386001	373003	375456	396263	388899	371304	416669	391807	388079	380017		12550.1	21036.3	33109.3	22729.5	21690.7	19269	29147.6	33629.7	16840.4	10750.1
2025-03-27 15:30:00	2	390768	378739	385288	398483	388478	374871	407746	386754	391758	386637		9560.31	23429.3	27508.6	21290.9	19117.1	19630.3	11348.7	16839.7	16135.9	9734.51
2025-03-27 17:30:00	4	395848	384142	387707	401202	395519	380584	399741	386267	402006	394983		11612.8	23313.3	27051.1	23622.7	17630.6	20520.6	20687.1	20014.8	16378.4	10660.4
2025-03-27 19:30:00	6	404297	387970	391678	406139	402483	382119	402878	391344	405189	396638		13340	26080	25143.1	23773.2	16557.5	21191.9	24834.2	39346.5	15492.4	12336.3
2025-03-27 21:30:00	8	405100	395981	396957	410945	405890	384562	417905	391709	410482	401002		11759	29521.8	21603.9	18680.8	14692.3	20311.8	11645.5	34396.3	15350	13852
2025-03-27 23:30:00	10	417215	404935	402147	427759	415779	390744	412881	394286	412283	409438		12787.7	29964	21093.3	20342	18104.8	19980.8	23670.9	36710.9	13520.5	12126.7
2025-03-28 01:30:00	12	421754	411558	412255	432970	426927	395507	423605	393663	415578	411485		11102	29696.7	17826.9	22920.9	20479	20964.5	13364.8	33554.1	18492.8	12253.9
2025-03-28 03:30:00	14	431297	418010	416494	450936	434271	403797	435606	399359	422383	421170		12022.1	29168.9	13587.9	18920.2	28466.3	23823.8	10907.8	36252.8	10763.4	13961.3
2025-03-28 05:30:00	16	436244	428729	424288	476554	446602	415297	438322	399268	427480	431875		14186.3	27582.7	16011.5	18420	36927.4	23365.7	12199.9	15994.7	12874.6	16540.7
2025-03-28 07:30:00	18	447558	437008	431297	500974	459434	424708	438616	406798	434482	441332		14243.3	28852.9	15412.6	16134.3	48883.1	25656.8	22023.1	14911	14518.4	16089.6
2025-03-28 09:30:00	20	453447	441743	439372	528608	475405	432582	445428	412497	436458	445636		13151	27072.5	26669.8	16173.5	55748	24942.2	10352.9	13859.7	18446.6	15336.7
2025-03-28 11:30:00	22	460182	452188	446356	550741	490550	441921	444431	420860	440532	455063		14325.6	27000.9	30416.1	18485.8	54632	27212	22924.5	11212.2	24289	15320.9
2025-03-28 13:30:00	24	471385	460278	453516	594598	511265	451617	469737	427146	441162	464279		15521.4	25681.3	32540.2	27770.5	58464.7	25540.1	44257.5	10104.8	24558	15226.3
2025-03-28 15:30:00	26	476786	468962	452631	623699	528076	457413	479336	438908	442978	468862		19683	21760.3	30624.1	29107.8	53452.5	26370.9	45355.1	25207.6	30347.8	12189.9
2025-03-28 17:30:00	28	483211	473552	454104	645328	541792	463686	487488	439757	441760	471296		19427.9	19595.8	34473.1	28981.1	51135.3	25744.8	41437.8	9096.2	33422.5	13518.5
2025-03-28 19:30:00	30	486807	480452	462103	671084	560031	469005	470351	449248	447499	480265		17577.5	18526	45338.5	33358.2	57308.4	21992.4	22313.3	16375	34676.2	10710.5
2025-03-28 21:30:00	32	493598	488826	470974	694211	581655	476437	486582	452401	447408	489115		19259	19629.1	47175.5	32697	55005.9	19319.2	21554.1	21429.9	43308.6	11627.1
2025-03-28 23:30:00	34	501290	492904	485301	706529	592261	478780	513878	462286	443974	494775		22089.6	18437.1	54591.2	37143.9	52731.3	18095.9	56388.6	27291.3	47369.9	9920.69
2025-03-29 01:30:00	36	503536	496165	491460	706802	614917	483375	504362	482118	443712	497754		19756.5	17405.7	51200.5	30461.6	50896.8	22671.7	21826.2	37801.6	55401.4	8330.14
2025-03-29 03:30:00	38	513596	506659	497838	704686	628649	484518	500116	497231	451200	504659		20317.7	18803.3	55401.6	28508.2	55843.9	21406.1	14664.5	45245.1	53374.2	7157.19
2025-03-29 05:30:00	40	517973	523276	509707	710835	643401	488376	506684	509011	463072	515770		16637.5	21109.8	56704.3	34826.2	49381.5	18649.2	16585	50002	59971.8	13994.8
2025-03-29 07:30:00	42	523918	530403	520133	706591	653975	492604	513117	519751	461648	521800		18938	28395.3	60586	26661.8	47778.8	18252.6	19852.9	54861.1	60783.7	12327.8
2025-03-29 09:30:00	44	538063	539733	523693	712480	668404	498498	517615	520988	466917	524350		19627.9	31266.8	52028.1	28137.1	39931.9	19636.1	25198.8	47289.8	60009.8	19649.3
2025-03-29 11:30:00	46	545000	551233	546946	701105	679000	500933	547224	541528	470081	532811		21328.6	36960.1	68576	27711.9	43359	20259.6	49416.5	50552.6	57510.4	27326.7
2025-03-29 13:30:00	48	551149	556656	544882	695676	685769	505164	526363	570649	480197	536388		20472.9	38759.6	63963	31948.2	42821.8	19991.8	17769.6	73553.6	55753.2	21206.9
2025-03-29 15:30:00	50	559784	571514	552097	691435	692151	509284	531116	583642	484221	542973		18500.5	45684.8	63738.6	26729.2	41843.7	21570.4	20918.6	79772.1	53908.8	23273.1
2025-03-29 17:30:00	52	572091	598088	562603	690074	700686	511119	567818	593058	486221	556077		15803.9	48941.7	70580.6	29910.2	43520.3	15825.5	50276.4	81244.1	47766.4	33869
2025-03-29 19:30:00	54	578520	609428	562666	682212	707905	513062	568863	588753	488631	567086		21791	50869.2	72800.5	27088.9	43555.9	17549.1	49409.7	91062.3	40220.2	36523.3
2025-03-29 21:30:00	56	579469	625247	567379	684663	715338	517346	551123	590506	500648	569321		16987.4	69357.8	68548.2	27806.8	38787.2	19049.8	35110.6	86259.4	50398.9	28802.9
2025-03-29 23:30:00	58	589014	628197	580072	675026	721332	518961	553274	599647	499503	579051		17904.6	58960.5	75587.1	28078.8	40934.9	20164.4	25966.5	91806.5	43597.8	30289.4
2025-03-30 01:30:00	60	592759	658245	585675	670248	728065	522305	567639	616502	510746	590022		20386	73178.8	76975.6	23307.9	42239.6	22123.1	37919.2	92549.5	45546.7	31349.4
2025-03-30 03:30:00	62	598985	651737	585422	666317	730952	522930	593251	619174	514716	597375		20342.6	78676	80027.1	23265	42237.4	20040.8	53512.2	93333.3	53916	32141.3
2025-03-30 05:30:00	64	606186	682972	587021	665366	737894	529888	606051	615185	523007	606553		16100.7	76978.2	72620.1	25888.9	43733.4	20778.1	47946.6	101223	54546.3	32018.4
2025-03-30 07:30:00	66	610395	696823	591784	666020	738084	530881	618038	628148	524973	611707		17509.3	77641.6	81008.8	23671.9	37107.8	18804.8	53560.2	96898.7	58337.3	27476.9
2025-03-30 09:30:00	68	616436	676130	584970	661075	742735	532499	586231	638420	528588	616379		15265.2	71757.9	67391.6	26155.1	38721.9	23432.1	29766.8	101548	59283.8	30043.9
2025-03-30 11:30:00	70	619306	672067	610049	654272	742154	533787	594218	636236	534849	629389		20202.2	60510.2	81284.6	26992.5	38007.6	23778.1	29624.8	99785.1	58270.1	29408.3
2025-03-30 13:30:00	72	625004	689240	612234	650234	739801	537478	638394	645269	538781	637968		20190	63784.2	89719.8	29994.7	39013.6	22911.7	57949.2	103956	62336.5	24460
2025-03-30 15:30:00	74	635829	713650	607304	644984	740419	539168	640375	643844	539539	649020		22466.4	75904.4	86297	28012.8	40363.9	22571	58511.2	100485	63992.9	37440.4
2025-03-30 17:30:00	76	643953	726133	608131	648693	740267	541850	619694	643192	544604	654717		21714.9	83384.9	77061.1	29742.6	39357.8	19895.4	46710.8	99074.9	62925.2	32148.5
2025-03-30 19:30:00	78	655147	727300	614012	653966	741380	545144	654080	642871	548592	661794		27156	88110.2	79808.4	23613.5	49414.8	19872.5	64371.1	98158.7	67703.8	31765.6
2025-03-30 21:30:00	80	663501	732533	613538	641230	736701	546119	636973	651994	548662	662889		25428	98080.9	76232.8	29193.7	38408	21182.7	45850.5	96608.3	68578.6	30004.4
2025-03-30 23:30:00	82	665903	730090	620445	636531	733024	548988	646231	647813	548075	672623		27667	98633.3	82064.9	29444.9	37509.2	21746.8	50834.1	95412.2	65950.4	32975.8
2025-03-31 01:30:00	84	674997	748359	627443	634996	730938	554395	687291	651425	561395	682410		31598.8	93383.2	82454.7	28266.4	38586.1	21743.1	69118	91591.5	68243.8	28566.7
2025-03-31 03:30:00	86	689040	747875	629537	630572	721664	553296	693420	651555	552692	693837		36373.3	93171.7	83136	29519.2	36593.5	19793.2	68320	91710.4	64953.4	34070.3
2025-03-31 05:30:00	88	689194	751849	627552	632889	722108	558178	705206	640839	551201	696760		30426.1	95811.4	81335.3	30355.4	36173.7	20037.2	74066.5	83514.2	58858.2	32191.4
2025-03-31 07:30:00	90	702108	748376	631679	631705	718533	560778	691897	642247	560056	708453		42006.8	97140.9	81878.6	28276	36549	19667.5	66314.3	88030.5	72351.4	32375.5
2025-03-31 09:30:00	92	707439	741008	628804	627795	714223	564246	695121	649735	556239	713779		38771.6	101193	80087.4	30465	37561.4	21106.7	69195.7	86258.7	69791.1	28263.2
2025-03-31 11:30:00	94	723553	724319	632751	624258	711260	567704	711315	654065	563759	720885		40462.2	83609.2	84357.4	27382.5	36330.6	22151.9	69715.2	90589	64961.2	32388.9
2025-03-31 13:30:00	96	730906	747012	634088	617466	708632	573153	720801	657313	559421	731212		46925.8	109595	86180.8	26362.3	36820.9	21081.4	81152.6	96384.2	62553.4	35337.1
2025-03-31 15:30:00	98	735204	722034	632066	616997	702683	575234	734984	657759	559075	737447		43882.8	84323.5	87902.2	25324.6	36282.3	22478.1	79376.3	98197.1	61541.5	38883.6
2025-03-31 17:30:00	100	748444	734936	640026	615483	700179	580453	750262	649234	563374	744567		47649.8	83283.9	84827	29242.4	34832.2	18435.3	81203.4	90174.8	64247.1	35649.2
2025-03-31 19:30:00	102	771922	735718	639824	613494	691803	584472	758430	647589	563367	757580		44169.8	75281.4	78201	31571	34686.8	19237.6	88433.7	88924.7	64137.9	35378.9
2025-03-31 21:30:00	104	773714	739485	642782	613973	687941	586565	768385	646155	556033	751909		46570.3	104046	76943.1	24676.2	34319.7	20869.8	88466	86252.1	55828.7	33720.6
2025-03-31 23:30:00	106	783676	739917	643028	613771	685905	590667	778658	642427	558686	772181		47951.1	81863.7	82536	21781.5	36172.2	20641.6	88827.3	93309.4	61389.6	33918.9
2025-04-01 01:30:00	108	795030	728915	631921	607674	681762	592494	781664	647992	564501	774899		50665	88364.1	77729.7	32558.4	33212.5	22496	91408.4	89446.8	63349.3	36609.7
2025-04-01 03:30:00	110	810525	731536	633701	604670	674854	596804	788828	649939	563212	785012		54631.9	89290.9	76836.6	20371.4	36952.5	22245.8	87673.9	93073.8	62965	34944.6
2025-04-01 05:30:00	112	829317	743187	632865	604097	677505	598417	801519	656388	562499	805083		58580.7	93149.6	76118.7	27910.4	36378.2	20028.3	85691.4	97258.3	59120.1	38588.2
2025-04-01 07:30:00	114	833575	729133	638100	599895	673409	602275	831171	645195	559136	818277		50833.1	84905.6	75170.9	26242.3	36180.5	22984.8	101086	88260.1	56168.3	34728
2025-04-01 09:30:00	116	833973	738268	642306	604791	672701	605123	836897	638318	558857	815546		45584	96899.9	75348.3	28881.4	34872.1	22126.7	99829.1	84058.7	59243.6	28181
2025-04-01 11:30:00	118	839410	731462	637597	601801	671270	605135	821269	642219	548844	827880		50107.2	95134.5	76741.2	22270.8	36158.3	20893.1	95295.4	91988.3	60442.8	25315
2025-04-01 13:30:00	120	862715	733579	663970	596773	666630	608584	825000	647061	556995	837319		45250	99531	123983	28831	35648.3	21688.3	91966.5	93903.9	65045.1	24114.5
2025-04-01 15:30:00	122	881207	727662	631278	593305	664456	603523	821730	638710	550313	840715		56591.8	97634.8	72901.7	24126.4	35836.6	19261.1	93388.9	102005	63252.8	29509.9
2025-04-01 17:30:00	124	895003	741355	643109	591723	662274	620174	838408	641514	562797	861149		56035.7	83489.8	78314.3	17737.2	36072.4	23670.8	98570.2	96181.8	54342.5	37893.3
2025-04-01 19:30:00	126	910424	725931	633382	592635	660784	613141	837446	625711	555169	871636		64610.9	91165.5	75841.2	14492.7	35788.2	20699.2	93184.1	85378.9	57158.4	42865
2025-04-01 21:30:00	128	934948	724329	631079	588019	654672	620651	835340	629513	546205	878213		80764.4	83819.9	74741	20346.2	33482.7	24758.3	93885.1	88228	62801.2	40605.4
2025-04-01 23:30:00	130	930620	728301	633671	587193	655589	622570	836478	635636	557181	883627		82924.1	86040.5	76570.6	24176.7	37374.8	26194.3	94122.1	88912.1	55432.4	40487.6
2025-04-02 01:30:00	132	951160	731191	632228	583708	649265	623517	839237	636447	547156	894839		74593.5	87397.2	73285.1	20599.7	36494.3	29379.1	86819.8	86883.7	69641.3	49908
2025-04-02 03:30:00	134	956985	731154	632406	582278	648375	624982	839998	634549	560644	913319		71657.7	88047	73317	19142.3	34338.4	29554.1	90549.4	87648.6	61184.4	48990.2
2025-04-02 05:30:00	136	945586	736770	635642	578280	651365	626881	842582	633684	552922	929450		37819.4	84362.1	74799.6	26489	33851.7	31769.5	87462.5	90451.1	68540.6	45926.7
2025-04-02 07:30:00	138	957941	744331	635840	578371	650391	628217	842035	632408	554933	942490		36460.3	68743	75035	18157.9	34222.5	31195.8	84901	85785.2	62595.9	50550.2
2025-04-02 09:30:00	140	964629	732323	634812	577636	644877	627391	845002	632760	552315	950491		44996.3	75578.8	75107.9	19105.2	35126.7	30394.3	79888.5	86604.8	70791.1	45043.8
2025-04-02 11:30:00	142	978950	733813	634524	576327	643591	631678	849265	631133	559402	979085		33642.3	76934.7	73095.7	18417.8	34397.4	31781.2	83468.8	87292	64467.8	68798.3
2025-04-02 13:30:00	144	1010959	742978	635165	574765	643215	632482	840304	636862	559357	980515		73590	60603	77882.1	16687.2	34671.9	29261.9	89189.4	90216.7	70034.5	58192.5
2025-04-02 15:30:00	146	997016	735237	632025	573471	642116	632368	839401	630159	571024	997267		42633.3	68394.6	72540.8	18654.8	34936.8	32309.3	80377.5	88669.8	65363.9	52524.4
2025-04-02 17:30:00	148	1013956	744670	642302	572329	640886	630623	839535	633405	562648	1006126		37550	68730.7	76625.6	18449.2	35315	26728.5	82925.3	89046	77087.1	56770.4
2025-04-02 19:30:00	150	1055258	765055	638869	569381	639919	631537	836725	635422	555441	1030016		77370.3	69632.1	75246.8	21227.2	36629.9	27034.9	79114.5	93618.6	67098.8	73786.3
2025-04-02 21:30:00	152	1065081	764553	638146	568445	638169	632220	822861	631394	554478	1040709		80859.6	70931.6	77056.8	18252.1	34743	29209	95856.5	93362.9	73347.7	62373.1
2025-04-02 23:30:00	154	1070367	765661	635441	566790	637185	630426	822738	632836	558436	1051947		69261.7	70206.4	73988.4	17357	33594.7	30440.8	90531.2	95649.9	71363.6	64495.9
2025-04-03 01:30:00	156	1088000	766378	633988	564146	639007	628776	814850	630992	561823	1063967		76236.4	90777.2	72650.8	18724.5	33417.6	30133.7	88682.6	92423	60207	68823.5
2025-04-03 03:30:00	158	1100294	767977	635885	561607	637067	629271	816702	626765	561064	1075460		69314.5	94402.4	72350	17800.4	34568.4	31897.1	87409.3	94000.7	62521.1	75626.4
2025-04-03 05:30:00	160	1105236	741808	632332	559320	633437	626351	808984	616237	557347	1100787		73966	75118.2	68822.4	21197.8	34318.7	33753.7	83137.7	82902	68755.9	80948.7
2025-04-03 07:30:00	162	1126413	736553	635908	559856	635762	625047	811781	612584	552048	1116754		75203.6	76103.6	70756.2	18660	34384.7	34715.3	89306.9	82186.6	74460.8	92381.8
2025-04-03 09:30:00	164	1152919	729763	678052	557197	632116	619376	810493	613592	556838	1129856		84145.6	133903	150430	20789	34396.4	30209.8	89379.8	86623.6	64698.7	95351.7
2025-04-03 11:30:00	166	1166458	743095	676212	555153	632416	620947	802402	613597	555659	1143727		76055.9	77788.9	145934	20352.7	34288.9	34229.4	84995	84505.5	67394.4	99851.8
2025-04-03 13:30:00	168	1181713	755113	672135	554536	633073	617631	800613	615401	554127	1161701		91910	83809.9	119851	19966.3	33936.2	30613	87264.7	83268	66483.2	103705
2025-04-03 15:30:00	170	1198309	752623	674435	553007	630461	614786	798533	615327	561735	1176273		103488	93929.4	129216	19361.2	33568.8	31191	91407.3	83386.5	62397.8	106599
2025-04-03 17:30:00	172	1212764	751762	654612	552134	631520	614991	805325	611816	559522	1183544		105819	132057	74900.3	16950.1	34909.3	28820.6	88773	77851.1	71832.9	101163
2025-04-03 19:30:00	174	1222867	787486	681865	548023	631065	612630	801992	621845	554458	1199727		134459	99709.6	129661	26037	35033.6	28842.1	85404.7	94641.1	58272.3	103336
2025-04-03 21:30:00	176	1254468	792939	636260	549718	627329	611471	790834	613016	548043	1203182		128324	97670.8	64482.2	19498.3	35131.9	31187.4	91843.9	85362.5	56872.8	100059
2025-04-03 23:30:00	178	1253629	787169	640447	545515	627827	609184	790266	616811	547740	1231923		111960	92307.9	70278.2	20395.7	35997	30476.4	92468.6	94217.2	52842.7	114901
2025-04-04 01:30:00	180	1276329	738632	660240	544531	629240	604270	781134	606677	547909	1246835		141261	131784	101745	24699.4	35827.3	31859.7	90493	83712.7	68918.2	118259
2025-04-04 03:30:00	182	1296444	777992	668746	542818	628487	603499	779186	602923	538600	1266040		126801	90631.2	109599	16050	34397	36819.2	87119.3	83244.4	72428.2	124425
2025-04-04 05:30:00	184	1314827	734943	681383	542176	624879	602358	785726	609502	537392	1292244		145738	134840	134853	18685	36096.9	32276.6	88519.1	87873.7	73531.2	134727
2025-04-04 07:30:00	186	1332647	778738	688392	538772	622345	596821	784559	599373	537109	1307303		149745	104101	158286	17668.6	35851.4	34440.6	84594.6	79887.2	67281.5	140370
2025-04-04 09:30:00	188	1347982	777612	686236	540736	621694	597810	780258	608445	528510	1332181		177902	103395	156574	17232	36549.7	30631.3	83171.7	88495.7	66023.2	142121
2025-04-04 11:30:00	190	1379662	784824	672429	538932	623016	595548	774440	610762	537700	1352545		190220	93297.1	125210	18642.7	34744.4	29912.4	77396.7	91945.4	73067	155133
2025-04-04 13:30:00	192	1384600	793379	676875	537222	621598	593011	770404	605906	528211	1366156		175567	96916.9	159732	19964.1	34875.6	31413.2	82434.4	89478.2	63739	149053
2025-04-04 15:30:00	194	1411545	777362	668574	537396	622650	595718	769409	606438	547364	1386916		164082	96721.7	135814	17330.8	34639.5	35276.2	81221.4	91174.4	79752.2	171024
2025-04-04 17:30:00	196	1433786	767158	660655	534238	620531	589893	764431	600931	525013	1406254		164006	98860.8	107296	20498.6	36181.7	32173.2	86996.8	86888	69981.1	164340
2025-04-04 19:30:00	198	1446285	767236	660094	534534	619308	586173	760081	591794	522764	1422362		167449	106917	109403	20340.4	34908.5	32317.6	83134.1	77906.5	68908	162408
2025-04-04 21:30:00	200	1487298	778069	664896	533493	618860	588141	761826	597129	532830	1458858		209736	95910.2	131689	19379.9	35282.2	30702.5	79198.3	82337.6	60223.2	166302
2025-04-04 23:30:00	202	1488211	758923	671823	532455	615405	588043	757787	592004	529934	1483678		202237	94974	148544	18991.6	34442.6	35760.9	76770.7	92991.7	63714.9	184678
2025-04-05 01:30:00	204	1517210	767214	657378	531810	618900	582970	769401	597169	529495	1494668		194647	89382.2	121181	19988.1	34773.4	29623.6	81131.2	86254.6	65542.6	185393
2025-04-05 03:30:00	206	1538902	751352	673938	530612	617319	583012	769879	596586	528449	1517483		196540	88926.7	154763	17867.4	34976.8	35738.6	77415.5	85787.4	65633.8	188424
2025-04-05 05:30:00	208	1572277	784310	644852	529047	618230	577990	763687	594819	521650	1526614		185237	103426	97964.8	18046.7	34079.8	33880.7	78729.2	82846.8	65201.9	194135
2025-04-05 07:30:00	210	1602607	757471	653294	527638	616356	577651	745017	591569	524815	1544666		226722	82210.2	114795	18896.8	34036.9	33695.7	71630.4	82079.8	63407.1	208431
2025-04-05 09:30:00	212	1606403	747785	651640	526467	616917	575910	755970	590104	513614	1577665		263865	93763.5	117120	19599.4	34324.6	32009.8	73912.1	80356.5	68965.1	208674
2025-04-05 11:30:00	214	1613426	754740	647381	525317	616107	575413	735004	587831	513872	1588546		248322	101918	110652	19666	34320.8	34347	76411.4	78096.8	70457.3	217703
2025-04-05 13:30:00	216	1632404	756349	658204	524657	614480	575274	753536	592215	512506	1610684		233080	103414	113086	18883.5	33818.5	35225.7	73257.2	80407.8	68041.6	223572
2025-04-05 15:30:00	218	1635595	763530	655676	523479	614089	573811	744532	589151	514236	1647357		214761	101540	113215	19302.1	34752.5	35007.8	77552.6	80160.1	71317.4	220840
2025-04-05 17:30:00	220	1724526	781820	659288	523612	615856	574652	745732	589494	522890	1683401		202257	87375.6	134187	19651.2	34814.5	33038.7	71231.5	79171	66689.6	222427
2025-04-05 19:30:00	222	1749076	763780	664802	523209	613309	571538	727628	587274	524909	1686908		223441	92343.2	150317	18742.3	34873	31479.1	71704.4	79248.1	65394.3	227054
2025-04-05 21:30:00	224	1758275	758568	663191	521708	613261	570589	744208	580744	518594	1707164		171092	89995.7	148116	20280.2	33521.3	31706.5	72948.4	73384.9	65810.5	225014
2025-04-05 23:30:00	226	1744855	768047	647328	520991	613783	570063	738128	578003	522947	1724836		198219	79572.5	128182	20219.4	33585.4	35787.5	74635.3	73731.5	61957.8	245233
2025-04-06 01:30:00	228	1784148	759115	651684	519567	611334	564647	735361	566754	517355	1742024		206627	93032.1	125323	19040.2	34225.5	32355.9	75405.4	76063.6	76447.3	238268
2025-04-06 03:30:00	230	1831085	751700	658884	518651	609647	565721	714131	572896	518074	1763166		234591	109289	153422	18287.8	33883.7	33004.6	76634.5	75697.3	66841.3	244845
2025-04-06 05:30:00	232	1841377	769695	647021	517988	609262	567443	733882	570690	514217	1784262		195695	92277.9	121556	20136.2	34206.6	34488.5	75915.2	71914.9	72969.4	233577
2025-04-06 07:30:00	234	1867682	773343	645570	516509	608130	564759	708540	564601	514308	1811047		251534	108350	126476	19766	34707.7	31447.5	70144.2	77543.1	76464.4	227965
2025-04-06 09:30:00	236	1893019	763435	658657	517358	610275	565984	725838	579831	523050	1847661		217490	106015	145920	19571.9	35042.4	32805.2	73097.9	80968.7	68780.2	249566
2025-04-06 11:30:00	238	1945842	752170	655432	516264	608817	563200	721420	578359	515146	1852377		231243	115067	151331	17795.1	33814.1	33222.2	73121.1	76946.4	75986.4	259841
2025-04-06 13:30:00	240	1972097	762098	680056	516022	608028	563323	716104	575656	518028	1867589		253054	121179	126748	19944.3	34244.2	31800.3	72143.6	78129.9	69341.8	253941
7 day growth		3.06142	2.02441	1.79019	1.39941	1.62786	1.66341	1.92146	1.57067	1.42787	3.05697
10 day growth		5.10904	2.04314	1.81128	1.30222	1.56346	1.51715	1.71864	1.46923	1.33485	4.91448
